# Mechanism-guided quantification of LINE-1 reveals p53 regulation of both retrotransposition and transcription

**DOI:** 10.1101/2023.05.11.539471

**Authors:** Alexander Solovyov, Julie M. Behr, David Hoyos, Eric Banks, Alexander W. Drong, Jimmy Z. Zhong, Enrique Garcia-Rivera, Wilson McKerrow, Chong Chu, Dennis M. Zaller, Menachem Fromer, Benjamin D. Greenbaum

## Abstract

Somatic activity of LINE-1 (L1) mobile elements has been implicated in cancer etiology, which may be related to the loss of p53-mediated regulation as a result of *TP53* mutations. Quantifying the mechanisms of L1 regulation in cancer has been challenging. Here, we build a statistical model of L1 regulation by simultaneously quantifying L1 retrotransposition, L1 expression, and the fitness costs of mutated *TP53* with precision. We first developed Total ReCall, an algorithm specifically tailored to the mechanisms of L1 reintegration, to detect L1 insertions from short-read whole-genome sequencing. Applying Total ReCall to high-quality data consisting of >750 paired tumor and normal samples from The Cancer Genome Atlas (TCGA) shows high L1 insertion heterogeneity among tumor types, with increased retrotransposition burden in lung squamous cell carcinoma, head and neck, and colon cancers. We next assessed the active RNA expression of intact L1 in >9,000 TCGA tumor samples, establishing, for the first time, a clear correlation between L1 expression and retrotransposition. Finally, we integrated the number of L1 insertions, L1 expression and a mathematical model of *TP53* fitness into a multi-modal model of p53- mediated mechanisms of L1 regulation. We show that *TP53* mutations enable retrotransposition both by disinhibiting L1 expression and enabling its reintegration and quantify the relative weights of this dual regulatory role. We demonstrate how mechanism-based multi-modal modeling applied at scale can statistically disentangle the complex interplay between canonical driver events in tumor evolution and retrotransposon activity.
