## Supplemental Table 1 for "Mechanism-guided quantification of LINE-1 reveals p53 regulation of both retrotransposition and transcription"

### Sheet: Supplemental Table 1
Supplemental Table 1: Genome in a Bottle resources
Sample	Data Type	Access link
HG002	PacBio alignment file	https://ftp-trace.ncbi.nlm.nih.gov/giab/ftp/data/AshkenazimTrio/HG002_NA24385_son/PacBio_MtSinai_NIST/PacBio_minimap2_bam/HG002_PacBio_GRCh38.bam
HG002	PacBio index file	https://ftp-trace.ncbi.nlm.nih.gov/giab/ftp/data/AshkenazimTrio/HG002_NA24385_son/PacBio_MtSinai_NIST/PacBio_minimap2_bam/HG002_PacBio_GRCh38.bam.bai
HG003	PacBio alignment file	https://ftp-trace.ncbi.nlm.nih.gov/giab/ftp/data/AshkenazimTrio/HG003_NA24149_father/PacBio_MtSinai_NIST/PacBio_minimap2_bam/HG003_PacBio_GRCh38.bam
HG003	PacBio index file	https://ftp-trace.ncbi.nlm.nih.gov/giab/ftp/data/AshkenazimTrio/HG003_NA24149_father/PacBio_MtSinai_NIST/PacBio_minimap2_bam/HG003_PacBio_GRCh38.bam.bai
HG004	PacBio alignment file	https://ftp-trace.ncbi.nlm.nih.gov/giab/ftp/data/AshkenazimTrio/HG004_NA24143_mother/PacBio_MtSinai_NIST/PacBio_minimap2_bam/HG004_PacBio_GRCh38.bam
HG004	PacBio index file	https://ftp-trace.ncbi.nlm.nih.gov/giab/ftp/data/AshkenazimTrio/HG004_NA24143_mother/PacBio_MtSinai_NIST/PacBio_minimap2_bam/HG004_PacBio_GRCh38.bam.bai
HG005	PacBio alignment file	https://ftp-trace.ncbi.nlm.nih.gov/giab/ftp/data/ChineseTrio/HG005_NA24631_son/MtSinai_PacBio/PacBio_minimap2_bam/HG005_PacBio_GRCh38.bam
HG005	PacBio index file	https://ftp-trace.ncbi.nlm.nih.gov/giab/ftp/data/ChineseTrio/HG005_NA24631_son/MtSinai_PacBio/PacBio_minimap2_bam/HG005_PacBio_GRCh38.bam.bai
HG006	PacBio alignment file	https://ftp-trace.ncbi.nlm.nih.gov/giab/ftp/data/ChineseTrio/HG006_NA24694-huCA017E_father/PacBio_MtSinai/PacBio_minimap2_bam/HG006_PacBio_GRCh38.bam
HG006	PacBio index file	https://ftp-trace.ncbi.nlm.nih.gov/giab/ftp/data/ChineseTrio/HG006_NA24694-huCA017E_father/PacBio_MtSinai/PacBio_minimap2_bam/HG006_PacBio_GRCh38.bam.bai
HG007	PacBio alignment file	https://ftp-trace.ncbi.nlm.nih.gov/giab/ftp/data/ChineseTrio/HG007_NA24695-hu38168_mother/PacBio_MtSinai/PacBio_minimap2_bam/HG007_PacBio_GRCh38.bam
HG007	PacBio index file	https://ftp-trace.ncbi.nlm.nih.gov/giab/ftp/data/ChineseTrio/HG007_NA24695-hu38168_mother/PacBio_MtSinai/PacBio_minimap2_bam/HG007_PacBio_GRCh38.bam.bai
HG002	Illumina alignment file	ftp://ftp-trace.ncbi.nlm.nih.gov/ReferenceSamples/giab/data/AshkenazimTrio/HG002_NA24385_son/NIST_HiSeq_HG002_Homogeneity-10953946/NHGRI_Illumina300X_AJtrio_novoalign_bams/HG002.GRCh38.300x.bam
HG002	Illumina index file	ftp://ftp-trace.ncbi.nlm.nih.gov/ReferenceSamples/giab/data/AshkenazimTrio/HG002_NA24385_son/NIST_HiSeq_HG002_Homogeneity-10953946/NHGRI_Illumina300X_AJtrio_novoalign_bams/HG002.GRCh38.300x.bam.bai
HG003	Illumina alignment file	ftp://ftp-trace.ncbi.nlm.nih.gov/ReferenceSamples/giab/data/AshkenazimTrio/HG003_NA24149_father/NIST_HiSeq_HG003_Homogeneity-12389378/NHGRI_Illumina300X_AJtrio_novoalign_bams/HG003.GRCh38.300x.bam
HG003	Illumina index file	ftp://ftp-trace.ncbi.nlm.nih.gov/ReferenceSamples/giab/data/AshkenazimTrio/HG003_NA24149_father/NIST_HiSeq_HG003_Homogeneity-12389378/NHGRI_Illumina300X_AJtrio_novoalign_bams/HG003.GRCh38.300x.bam.bai
HG004	Illumina alignment file	ftp://ftp-trace.ncbi.nlm.nih.gov/ReferenceSamples/giab/data/AshkenazimTrio/HG004_NA24143_mother/NIST_HiSeq_HG004_Homogeneity-14572558/NHGRI_Illumina300X_AJtrio_novoalign_bams/HG004.GRCh38.300x.bam
HG004	Illumina index file	ftp://ftp-trace.ncbi.nlm.nih.gov/ReferenceSamples/giab/data/AshkenazimTrio/HG004_NA24143_mother/NIST_HiSeq_HG004_Homogeneity-14572558/NHGRI_Illumina300X_AJtrio_novoalign_bams/HG004.GRCh38.300x.bam.bai
HG005	Illumina alignment file	ftp://ftp-trace.ncbi.nlm.nih.gov/ReferenceSamples/giab/data/ChineseTrio/HG005_NA24631_son/HG005_NA24631_son_HiSeq_300x/NHGRI_Illumina300X_Chinesetrio_novoalign_bams/HG005.GRCh38_full_plus_hs38d1_analysis_set_minus_alts.300x.bam
HG005	Illumina index file	ftp://ftp-trace.ncbi.nlm.nih.gov/ReferenceSamples/giab/data/ChineseTrio/HG005_NA24631_son/HG005_NA24631_son_HiSeq_300x/NHGRI_Illumina300X_Chinesetrio_novoalign_bams/HG005.GRCh38_full_plus_hs38d1_analysis_set_minus_alts.300x.bam.bai
HG006	Illumina alignment file	ftp://ftp-trace.ncbi.nlm.nih.gov/ReferenceSamples/giab/data/ChineseTrio/HG006_NA24694-huCA017E_father/NA24694_Father_HiSeq100x/NHGRI_Illumina100X_Chinesetrio_novoalign_bams/HG006.GRCh38_full_plus_hs38d1_analysis_set_minus_alts.100x.bam
HG006	Illumina index file	ftp://ftp-trace.ncbi.nlm.nih.gov/ReferenceSamples/giab/data/ChineseTrio/HG006_NA24694-huCA017E_father/NA24694_Father_HiSeq100x/NHGRI_Illumina100X_Chinesetrio_novoalign_bams/HG006.GRCh38_full_plus_hs38d1_analysis_set_minus_alts.100x.bam.bai
HG007	Illumina alignment file	ftp://ftp-trace.ncbi.nlm.nih.gov/ReferenceSamples/giab/data/ChineseTrio/HG007_NA24695-hu38168_mother/NA24695_Mother_HiSeq100x/NHGRI_Illumina100X_Chinesetrio_novoalign_bams/HG007.GRCh38_full_plus_hs38d1_analysis_set_minus_alts.100x.bam
HG007	Illumina index file	ftp://ftp-trace.ncbi.nlm.nih.gov/ReferenceSamples/giab/data/ChineseTrio/HG007_NA24695-hu38168_mother/NA24695_Mother_HiSeq100x/NHGRI_Illumina100X_Chinesetrio_novoalign_bams/HG007.GRCh38_full_plus_hs38d1_analysis_set_minus_alts.100x.bam.bai
GRCh38	Reference genome	ftp://ftp.ncbi.nlm.nih.gov/genomes/all/GCA/000/001/405/GCA_000001405.15_GRCh38/seqs_for_alignment_pipelines.ucsc_ids/GCA_000001405.15_GRCh38_no_alt_analysis_set.fna.gz
